# Mosquito Viromes in England and Wales Reveal Hidden Arbovirus Signals and Limited Ecological Structuring

**DOI:** 10.1101/2025.11.11.687861

**Authors:** Jack Pilgrim, Emma Widlake, Roksana Wilson, Alexander G C Vaux, Jolyon M Medlock, Alistair C Darby, Matthew Baylis, Marcus SC Blagrove

## Abstract

Outbreaks of mosquito-borne viruses are increasing in temperate regions, with West Nile and Usutu viruses now established in wide regions across Europe, and both detected in the UK. Current surveillance strategies focus on targeted approaches which are well suited for monitoring established threats but limited in their ability to detect recently described or neglected viruses. High throughput sequencing (HTS) provides an unbiased alternative, allowing simultaneous identification of well-recognised and overlooked arboviruses, alongside insect-specific viruses (ISVs) that may modulate vector competence of the insects transmitting these pathogens.

This study presents the first comprehensive virome survey of *Culex* mosquitoes in the UK, analysing populations collected from 93 sites across England and Wales through HTS and a systematic virus discovery pipeline. Across these sites, 41 distinct viral taxa were identified, including 11 novel species. Most viruses were rare or confined to a few sites, with only three detected in more than one third of sites, suggesting the absence of a broad conserved virome across populations. Within this diversity, three arbovirus-related lineages were detected: Hedwig virus (*Peribunyaviridae*), Umatilla virus (*Sedoreoviridae*), and Atherstone virus (*Peribunyaviridae*), the former two representing the first detections in the UK. These putative arboviruses were embedded in viral communities that showed minimal structuring by coarse land type but a modest decline in richness with latitude across rural sites, consistent with diversity gradients observed in other microbial systems.

Together, these findings provide the first national-scale baseline of *Culex* mosquito-associated viral diversity in the UK, and demonstrate the value of metagenomic approaches in arbovirus preparedness.
