## supplemental data for "Mosquito Viromes in England and Wales Reveal Hidden Arbovirus Signals and Limited Ecological Structuring"

### Sheet: virus_presence_summary
Virus_name	n_sites_present	n_ITL_present	sites_present	ITLs_present	Prevalence
Daeseongdong virus 2	70	10	104, 113, 114, 131, 119, 120, 122, 123, 124, 130, 132, 110, 135, 136, 138, 142, 143, 154, 155, 156, 157, 144, 354, 159, 409, 166, 167, 168, 172, 174, 178, 324, 186, 188, 190, 193, 195, 196, 204, 206, 180, 301, 413, 356, 216, 215, 218, 302, 303, 304, 325, 308, 310, 314, 317, 366, 365, 364, 164, 162, 330, 160, 360, 211, 367, 403, 411, 214, 306, 212	TLL, TLK, TLD, TLG, TLC, TLE, TLF, TLJ, TLH, TLI	Common
Wuhan Mosquito virus 4	38	10	105, 131, 124, 130, 132, 110, 138, 142, 143, 149, 156, 319, 166, 172, 174, 178, 322, 324, 186, 188, 193, 204, 206, 180, 413, 215, 302, 303, 325, 314, 365, 364, 164, 161, 160, 360, 211, 214	TLL, TLK, TLG, TLE, TLC, TLF, TLJ, TLI, TLH, TLD	Common
Alphamesonivirus fluvideense	36	10	104, 113, 114, 119, 132, 110, 139, 142, 143, 319, 168, 172, 174, 322, 324, 186, 188, 190, 195, 196, 204, 206, 208, 180, 301, 356, 304, 308, 310, 325, 330, 160, 360, 211, 198, 403	TLL, TLK, TLD, TLG, TLE, TLF, TLJ, TLH, TLI, TLC	Common
Chrysoviridae sp.	25	8	131, 130, 132, 110, 138, 143, 149, 155, 156, 157, 319, 354, 166, 174, 322, 324, 191, 190, 215, 304, 325, 365, 161, 360, 214	TLK, TLL, TLG, TLE, TLC, TLF, TLJ, TLH	Intermediate
Wuhan Mosquito virus 6	19	8	113, 131, 150, 354, 159, 409, 166, 174, 322, 324, 206, 215, 302, 305, 325, 365, 164, 360, 214	TLK, TLE, TLC, TLF, TLJ, TLI, TLH, TLD	Intermediate
Marma virus	18	6	131, 110, 143, 319, 409, 186, 191, 190, 193, 208, 413, 215, 310, 365, 164, 214, 360, 197	TLK, TLE, TLH, TLI, TLD, TLJ	Intermediate
Culex mononega-like virus 1	17	9	131, 136, 354, 159, 166, 168, 172, 322, 324, 186, 196, 304, 325, 365, 164, 360, 306	TLK, TLD, TLC, TLE, TLF, TLJ, TLI, TLL, TLH	Intermediate
Culex Negev-like virus 1	16	8	132, 142, 172, 174, 186, 195, 196, 324, 204, 208, 180, 304, 317, 160, 211, 403	TLK, TLL, TLF, TLE, TLI, TLJ, TLH, TLD	Intermediate
Culex Negev-like virus 2	15	8	132, 142, 172, 174, 186, 195, 196, 324, 204, 208, 180, 317, 160, 211, 403	TLK, TLL, TLF, TLE, TLI, TLJ, TLH, TLD	Intermediate
Culex pipiens Ifla-like virus 2	15	4	132, 110, 143, 319, 354, 409, 204, 208, 215, 218, 364, 211, 403, 160, 214	TLK, TLH, TLI, TLJ	Intermediate
Culex mononega-like virus 2	14	7	132, 139, 143, 148, 149, 354, 159, 215, 325, 320, 364, 161, 345, 160	TLK, TLG, TLE, TLH, TLC, TLJ, TLL	Intermediate
Ghabrivirales sp. 1	13	6	131, 132, 110, 142, 143, 319, 322, 186, 216, 215, 325, 211, 403	TLK, TLL, TLJ, TLE, TLH, TLI	Intermediate
Ista virus	12	6	105, 131, 119, 120, 135, 149, 354, 215, 304, 310, 320, 162	TLL, TLK, TLD, TLE, TLH, TLC	Intermediate
Merida virus	10	7	120, 122, 123, 110, 156, 319, 354, 178, 186, 413	TLD, TLL, TLK, TLG, TLJ, TLE, TLH	Intermediate
Hedwig virus	10	6	104, 110, 142, 319, 174, 322, 194, 208, 356, 214	TLL, TLK, TLF, TLJ, TLI, TLH	Intermediate
Ghabrivirales sp. 2	10	5	131, 132, 143, 319, 186, 216, 215, 325, 211, 403	TLK, TLE, TLH, TLJ, TLI	Intermediate
Jotan virus	8	5	110, 143, 159, 172, 191, 325, 320, 403	TLK, TLF, TLH, TLC, TLI	Intermediate
Jotan-like virus	7	4	110, 143, 159, 172, 325, 320, 403	TLK, TLF, TLC, TLI	Intermediate
Culex circovirus-like virus	6	5	132, 142, 188, 195, 196, 180	TLK, TLL, TLF, TLI, TLJ	Intermediate
Cripavirus pipiens	4	4	156, 178, 208, 215	TLG, TLJ, TLI, TLH	Rare
Culex Negev-like virus 4	4	4	166, 322, 215, 164	TLC, TLJ, TLH, TLK	Rare
Culex Sobemo-like virus	4	3	143, 188, 191, 161	TLK, TLF, TLH	Rare
Culex bunyavirus 2	4	3	131, 167, 413, 215	TLK, TLE, TLH	Rare
Culex mosquito virus 4	4	3	110, 186, 215, 214	TLK, TLE, TLH	Rare
Culex pipiens Tymo-like virus 2	4	3	120, 317, 366, 161	TLD, TLJ, TLK	Rare
Culex pipiens Tymo-like virus 3	3	2	105, 131, 144	TLL, TLK	Rare
Umatilla virus	3	2	114, 142, 319	TLK, TLL	Rare
Atherstone virus	2	2	204, 160	TLH, TLK	Rare
Culex luteo-like virus	2	2	135, 159	TLD, TLK	Rare
Culex pipiens Ifla-like virus 1	2	2	188, 161	TLF, TLK	Rare
Culex pipiens deltapartitivirus	2	2	191, 304	TLH, TLL	Rare
Culex pipiens nodavirus strain	2	2	218, 162	TLJ, TLK	Rare
Tolivirales sp. 2	2	2	188, 197	TLF, TLJ	Rare
Almendravirus Chester	1	1	161	TLK	Rare
Amalgaviridae sp.	1	1	143	TLK	Rare
Culex Negev-like virus 3	1	1	215	TLH	Rare
Culex pipiens Tymo-like virus 1	1	1	155	TLG	Rare
Culex pipiens Tymovirales sp.	1	1	413	TLH	Rare
Culex pipiens betapartitivirus 2	1	1	143	TLK	Rare
Tolivirales sp. 1	1	1	168	TLE	Rare
Valmbacken virus	1	1	110	TLK	Rare

### Sheet: Relative abundance
Virus name	Number of libraries present (max 151)	Median site-level relative abundance (% of viral reads)	Minimum site-level relative abundance (% of viral reads)	Maximum site-level relative abundance (% of viral reads)
Almendravirus Chester	1	84.5252	84.5252	84.5252
Merida virus	10	84.0145	1.25114	99.9759
Ista virus	15	45.7117	0.000399022	100
Culex pipiens Tymo-like virus 1	2	39.8825	29.4321	50.3329
Tolivirales sp. 2	2	35.4197	0.00615937	70.8333
Culex Negev-like virus 4	4	32.9732	0.785169	93.8229
Culex pipiens Tymo-like virus 3	3	31.6431	30.7004	98.0917
Umatilla virus	3	29.4793	0.0081747	60
Culex pipiens Ifla-like virus 2	16	21.8469	0.0367476	99.2955
Alphamesonivirus fluvideense	55	21.7492	0.00360872	100
Culex mosquito virus 4	4	21.6454	0.00264095	67.8282
Culex luteo-like virus	2	20.7295	0.267957	41.191
Jotan-like virus	8	20.0502	0.0141754	62.8897
Jotan virus	8	11.4424	0.859586	71.3884
Chrysoviridae sp.	35	9.784	0.0148906	99.5014
Tolivirales sp. 1	1	9.50476	9.50476	9.50476
Culex pipiens deltapartitivirus	2	8.10093	0.0972978	16.1046
Marma virus	21	6.92298	0.000768675	100
Amalgaviridae sp.	2	5.04002	0.806809	9.27324
Culex Negev-like virus 2	20	4.49954	0.143937	32.8263
Culex Negev-like virus 1	21	4.02421	0.00489117	41.5751
Daeseongdong virus 2	96	3.8231	0.000113807	100
Cripavirus pipiens	4	3.52591	0.303411	6.86124
Culex Negev-like virus 3	3	2.97155	0.00753695	100
Culex mononega-like virus 2	15	2.53622	0.00571596	100
Culex pipiens Tymo-like virus 2	5	2.44078	0.00812592	94.7203
Wuhan Mosquito virus 6	23	2.30948	0.00022408	100
Culex bunyavirus 2	5	2.16378	0.659501	99.5086
Culex mononega-like virus 1	21	1.67331	0.00117129	99.9618
Ghabrivirales sp. 2	10	1.60341	0.0346937	40.792
Culex pipiens betapartitivirus	3	1.04009	0.151206	3.74291
Wuhan Mosquito virus 4	53	0.912318	0.000224038	100
Ghabrivirales sp. 1	14	0.527903	0.000818687	83.3333
Valmbacken virus	1	0.346498	0.346498	0.346498
Culex pipiens Ifla-like virus 1	2	0.321586	0.0153914	0.627781
Culex pipiens nodavirus	2	0.216353	0.0744781	0.358228
Hedwig virus	11	0.212504	0.000414048	100
Culex Sobemo-like virus	4	0.114155	9.75907e-05	1.57207
Culex pipiens Tymovirales sp.	1	0.0315806	0.0315806	0.0315806
Atherstone virus	2	0.00511781	0.00452977	0.00570584
Culex circovirus-like virus	7	0.00325345	6.09814e-05	0.102467

### Sheet: Virus_family_Detections
Taxa	Number_sites_detected
Unclassified	73
Orthomyxoviridae	44
Mesoniviridae	36
Iflaviridae	31
Xinmoviridae	26
Chrysoviridae	25
Solemoviridae	22
Peribunyaviridae	12
Rhabdoviridae	11
Tymoviridae	8
Draupnirviridae	6
Sedoreoviridae	4
Dicistoviridae	4
Chuviridae	4
Partitiviridae	3
Nodaviridae	2
Amalgaviridae	1

### Sheet: Deseq2_Family
Virus_Family	Rural	Urban	Suburban	Total	Pass filter for Deseq2 analysis	Mean_normalised_counts	Log2_fold_change_(Rural_vs_Urban)	SE_of_log2_fold_change	Wald_statistic	Raw_p_value	Adjusted_p_value_(FDR)	Enriched_in_condition
Amalgaviridae	1	0	0	1	FALSE	NA	NA	NA	NA	NA	NA	NA
Chrysoviridae	16	9	0	25	TRUE	1129.75	-1.83761	1.76222	-1.04278	0.297051	0.415871	NA
Chuviridae	1	3	0	4	FALSE	NA	NA	NA	NA	NA	NA	NA
Dicistoviridae	1	3	0	4	FALSE	NA	NA	NA	NA	NA	NA	NA
Draupnirviridae	0	5	1	5	FALSE	NA	NA	NA	NA	NA	NA	NA
Iflaviridae	19	11	1	30	TRUE	36786	1.13571	1.63753	0.693547	0.487966	0.525502	NA
Mesoniviridae	16	18	2	34	TRUE	706281	5.80703	1.53421	3.78502	0.000153693	0.000537926	Urban
Nodaviridae	0	2	0	2	FALSE	NA	NA	NA	NA	NA	NA	NA
Orthomyxoviridae	23	20	1	43	TRUE	7010.89	-1.71439	1.21049	-1.41627	0.156696	0.365624	NA
Partitiviridae	3	0	0	3	FALSE	NA	NA	NA	NA	NA	NA	NA
Peribunyaviridae	3	9	0	12	FALSE	NA	NA	NA	NA	NA	NA	NA
Rhabdoviridae	6	5	0	11	FALSE	NA	NA	NA	NA	NA	NA	NA
Sedoreoviridae	1	3	0	4	FALSE	NA	NA	NA	NA	NA	NA	NA
Solemoviridae	14	7	1	21	FALSE	NA	NA	NA	NA	NA	NA	NA
Tymoviridae	6	2	0	8	FALSE	NA	NA	NA	NA	NA	NA	NA
Unclassified	37	34	3	71	TRUE	630409	0.935055	0.838666	1.11493	0.26488	0.413204	NA
Xinmoviridae	19	9	0	28	TRUE	3431.85	-4.11916	1.62195	-2.53963	0.0110969	0.0310712	Rural

### Sheet: Deseq2_species
Virus_name	Rural	Suburban	Urban	Total	Pass_filter	Mean_normalised_counts	Log2_fold_change_(Rural_vs_Urban)	SE_of_log2_fold_change	Wald_statistic	Raw_p_value	Adjusted_p_value_(FDR)	Enriched_in_condition
Almendravirus Chester	1	0	0	1	FALSE	NA	NA	NA	NA	NA	NA	NA
Alphamesonivirus fluvideense	16	2	18	34	TRUE	276847	3.65783	1.56256	2.34092	0.0192365	0.0512974	NA
Amalgaviridae sp.	1	0	0	1	FALSE	NA	NA	NA	NA	NA	NA	NA
Atherstone virus	0	0	2	2	FALSE	NA	NA	NA	NA	NA	NA	NA
Chrysoviridae sp.	16	0	9	25	TRUE	2617.16	-1.41286	1.8592	-0.759927	0.447298	0.536758	NA
Cripavirus pipiens	1	0	3	4	FALSE	NA	NA	NA	NA	NA	NA	NA
Culex bunyavirus 2	4	0	0	4	FALSE	NA	NA	NA	NA	NA	NA	NA
Culex luteo-like virus	2	0	0	2	FALSE	NA	NA	NA	NA	NA	NA	NA
Culex mononega-like virus 1	10	0	7	17	FALSE	NA	NA	NA	NA	NA	NA	NA
Culex mononega-like virus 2	12	0	2	14	FALSE	NA	NA	NA	NA	NA	NA	NA
Culex mosquito virus 4	1	0	3	4	FALSE	NA	NA	NA	NA	NA	NA	NA
Culex Negev-like virus 1	4	2	10	14	FALSE	NA	NA	NA	NA	NA	NA	NA
Culex Negev-like virus 2	3	2	10	13	FALSE	NA	NA	NA	NA	NA	NA	NA
Culex Negev-like virus 3	1	0	0	1	FALSE	NA	NA	NA	NA	NA	NA	NA
Culex Negev-like virus 4	2	0	2	4	FALSE	NA	NA	NA	NA	NA	NA	NA
Culex pipiens betapartitivirus	1	0	0	1	FALSE	NA	NA	NA	NA	NA	NA	NA
Culex pipiens deltapartitivirus	2	0	0	2	FALSE	NA	NA	NA	NA	NA	NA	NA
Culex pipiens Ifla-like virus 1	1	0	1	2	FALSE	NA	NA	NA	NA	NA	NA	NA
Culex pipiens Ifla-like virus 2	7	1	7	14	FALSE	NA	NA	NA	NA	NA	NA	NA
Culex pipiens nodavirus strain	0	0	2	2	FALSE	NA	NA	NA	NA	NA	NA	NA
Culex pipiens Tymo-like virus 1	1	0	0	1	FALSE	NA	NA	NA	NA	NA	NA	NA
Culex pipiens Tymo-like virus 2	3	0	1	4	FALSE	NA	NA	NA	NA	NA	NA	NA
Culex pipiens Tymovirales sp. 3	1	0	0	1	FALSE	NA	NA	NA	NA	NA	NA	NA
Culex Sobemo-like virus	3	0	1	4	FALSE	NA	NA	NA	NA	NA	NA	NA
Daeseongdong virus 2	34	3	33	67	TRUE	285412	1.2718	0.937654	1.35636	0.174984	0.290968	NA
Ghabrivirales sp. 1	7	1	5	12	FALSE	NA	NA	NA	NA	NA	NA	NA
Ghabrivirales sp. 2	6	1	3	9	FALSE	NA	NA	NA	NA	NA	NA	NA
Hedwig virus	3	0	7	10	FALSE	NA	NA	NA	NA	NA	NA	NA
Ista virus	10	0	2	12	FALSE	NA	NA	NA	NA	NA	NA	NA
Jotan virus	5	1	2	7	FALSE	NA	NA	NA	NA	NA	NA	NA
Jotan-like virus	4	1	2	6	FALSE	NA	NA	NA	NA	NA	NA	NA
Krikovirus	0	1	5	5	FALSE	NA	NA	NA	NA	NA	NA	NA
Marma virus	11	1	6	17	FALSE	NA	NA	NA	NA	NA	NA	NA
Merida virus	5	0	5	10	FALSE	NA	NA	NA	NA	NA	NA	NA
Tolivirales sp. 1	0	0	1	1	FALSE	NA	NA	NA	NA	NA	NA	NA
Tolivirales sp. 2	1	0	1	2	FALSE	NA	NA	NA	NA	NA	NA	NA
Tarnsjo virus	2	0	1	3	FALSE	NA	NA	NA	NA	NA	NA	NA
Umatilla virus	1	0	2	3	FALSE	NA	NA	NA	NA	NA	NA	NA
Valmbacken virus	0	0	1	1	FALSE	NA	NA	NA	NA	NA	NA	NA
Wuhan Mosquito virus 4	18	1	19	37	TRUE	4910	-0.064672	1.41436	-0.0457253	0.963529	0.963529	NA
Wuhan Mosquito virus 6	13	0	6	19	FALSE	NA	NA	NA	NA	NA	NA	NA

### Sheet: Fishers_test_Species
Virus_name	p-value	odds_ratio	conf_low	conf_high	p_adj	Enriched_in
Almendravirus Chester	1	0	0	47.3229	1	NA
Alphamesonivirus fluvideense	0.136136	1.97365	0.785157	5.0565	0.697699	NA
Amalgaviridae sp.	1	0	0	47.3229	1	NA
Atherstone virus	0.201262	Inf	0.229347	Inf	0.70641	NA
Chrysoviridae sp.	0.350093	0.599894	0.203432	1.67936	0.897114	NA
Cripavirus pipiens	0.324451	3.79375	0.291709	205.629	0.886832	NA
Culex bunyavirus 2	0.123926	0	0	1.8019	0.697699	NA
Culex luteo-like virus	0.499299	0	0	6.45676	1	NA
Culex mononega-like virus 1	0.791818	0.821742	0.238339	2.68756	1	NA
Culex mononega-like virus 2	0.0177034	0.16529	0.0168963	0.815313	0.18146	NA
Culex mosquito virus 4	0.324451	3.79375	0.291709	205.629	0.886832	NA
Culex Negev-like virus 1	0.012136	4.62137	1.25172	21.5123	0.165859	NA
Culex Negev-like virus 2	0.00413616	6.27425	1.52341	37.4717	0.141081	NA
Culex Negev-like virus 3	1	0	0	47.3229	1	NA
Culex Negev-like virus 4	1	1.22231	0.0851168	17.555	1	NA
Culex pipiens betapartitivirus	1	0	0	47.3229	1	NA
Culex pipiens deltapartitivirus	0.499299	0	0	6.45676	1	NA
Culex pipiens Ifla-like virus 1	1	1.21689	0.0151775	97.5427	1	NA
Culex pipiens Ifla-like virus 2	0.575781	1.47269	0.419801	5.29334	1	NA
Culex pipiens nodavirus strain	0.201262	Inf	0.229347	Inf	0.70641	NA
Culex pipiens Tymo-like virus 1	1	0	0	47.3229	1	NA
Culex pipiens Tymo-like virus 2	0.624016	0.393866	0.00726487	5.12145	1	NA
Culex pipiens Tymovirales sp.	1	0	0	47.3229	1	NA
Culex Sobemo-like virus	0.624016	0.393866	0.00726487	5.12145	1	NA
Daeseongdong virus 2	0.0522791	2.96557	0.970817	10.3137	0.402734	NA
Ghabrivirales sp. 1	1	1.04712	0.265013	4.00754	1	NA
Ghabrivirales sp. 2	1	0.791462	0.152596	3.62355	1	NA
Hedwig virus	0.176415	3.16046	0.663809	20.2641	0.70641	NA
Ista virus	0.0589366	0.208045	0.0209107	1.06578	0.402734	NA
Jotan virus	0.725345	0.71028	0.103728	3.91986	1	NA
Jotan-like virus	1	0.904846	0.124955	5.70218	1	NA
Culex circovirus-like virus	0.00688202	Inf	1.54059	Inf	0.141081	NA
Marma virus	0.606646	0.729745	0.214805	2.32738	1	NA
Merida virus	0.750502	1.24031	0.263735	5.835	1	NA
Tolivirales sp. 1	0.451613	Inf	0.0311352	Inf	1	NA
Tolivirales sp. 2	1	1.21689	0.0151775	97.5427	1	NA
Culex pipiens Tymo-like virus 3	1	0.600746	0.00989693	11.9268	1	NA
Umatilla virus	0.587334	2.47589	0.124707	150.249	1	NA
Valmbacken virus	0.451613	Inf	0.0311352	Inf	1	NA
Wuhan Mosquito virus 4	0.290304	1.65744	0.666738	4.17208	0.886832	NA
Wuhan Mosquito virus 6	0.206754	0.490868	0.137488	1.56784	0.70641	NA

### Sheet: Fishers_test_Family
Virus Family	p-value	odds_ratio	conf_low	conf_high	p_adj	Enriched_in
Amalgaviridae	1	0	0	47.3229	1	NA
Chrysoviridae	0.350093	0.599894	0.203432	1.67936	0.495965	NA
Chuviridae	0.324451	3.79375	0.291709	205.629	0.495965	NA
Dicistoviridae	0.324451	3.79375	0.291709	205.629	0.495965	NA
Draupnirviridae	0.00688202	Inf	1.54059	Inf	0.116994	NA
Iflaviridae	0.507693	0.676554	0.252667	1.76083	0.616484	NA
Mesoniviridae	0.136136	1.97365	0.785157	5.0565	0.462864	NA
Nodaviridae	0.201262	Inf	0.229347	Inf	0.495965	NA
Orthomyxoviridae	0.680253	1.21481	0.49616	2.98772	0.770953	NA
Partitiviridae	0.248948	0	0	2.91276	0.495965	NA
Peribunyaviridae	0.0325273	4.29575	0.976794	26.5117	0.276482	NA
Rhabdoviridae	1	1.01337	0.22536	4.34518	1	NA
Sedoreoviridae	0.324451	3.79375	0.291709	205.629	0.495965	NA
Solemoviridae	0.462996	0.625004	0.200378	1.83476	0.605457	NA
Tymoviridae	0.2866	0.378631	0.0354571	2.27393	0.495965	NA
Unclassified	0.0753137	2.77031	0.834361	10.8563	0.426777	NA
Xinmoviridae	0.115797	0.463169	0.159277	1.26672	0.462864	NA

### Sheet: Wilcoxon_species_alpha_diversit
Metric	Group1	Group2	Sample_size_group1	Sample_size_group2	Test_statistic	Raw_p_value	Adjusted_p_value_(FDR)	Significance_code
Observed	Culex pipiens	Culex molestus	76	3	169	0.161	0.242	ns
Observed	Culex pipiens	Culex torrentium	76	8	437	0.043	0.129	ns
Observed	Culex molestus	Culex torrentium	3	8	10	0.755	0.755	ns
Shannon	Culex pipiens	Culex molestus	76	3	166	0.186	0.297	ns
Shannon	Culex pipiens	Culex torrentium	76	8	389	0.198	0.297	ns
Shannon	Culex molestus	Culex torrentium	3	8	10	0.757	0.757	ns

### Sheet: Wilcoxon_Rural_Urban_alpha_dive
Species	Metric	Group1	Group2	Sample_size_group1	Sample_size_group2	Test_statistic	Raw_p_value	Adjusted_p_value_(FDR)	Significance
Culex pipiens	Observed	Rural	Urban	40	36	709	0.913	0.913	ns
Culex pipiens	Shannon	Rural	Urban	40	36	722.5	0.983	0.983	ns
Culex molestus	Observed	Rural	Urban	1	2	1	1	1	ns
Culex molestus	Shannon	Rural	Urban	1	2	1	1	1	ns
Culex torrentium	Observed	Rural	Urban	7	1	3	1	1	ns
Culex torrentium	Shannon	Rural	Urban	7	1	3	1	1	ns

### Sheet: Permdisp_Distances
RowID	Distance	UnitID	Species	LandType		LandType	n	mean	sd	se	F_stat	perm_p	permutations
104|C. pipiens	0.531883	104	C. pipiens	Urban		Rural	43	0.650876	0.0689095	0.0105086	1.17662	0.2813	NA
105|C. pipiens	0.664495	105	C. pipiens	Rural		Urban	37	0.630405	0.099029	0.0162803	1.17662	0.2813	NA
110|C. pipiens	0.569316	110	C. pipiens	Urban
113|C. pipiens	0.620448	113	C. pipiens	Rural
114|C. pipiens	0.607783	114	C. pipiens	Urban
119|C. pipiens	0.53774	119	C. pipiens	Rural
120|C. pipiens	0.739173	120	C. pipiens	Urban
122|C. pipiens	0.732811	122	C. pipiens	Rural
123|C. pipiens	0.567318	123	C. pipiens	Rural
124|C. pipiens	0.710136	124	C. pipiens	Urban
130|C. pipiens	0.711177	130	C. pipiens	Urban
131|C. pipiens	0.5272	131	C. pipiens	Rural
132|C. pipiens	0.681919	132	C. pipiens	Urban
135|C. pipiens	0.653969	135	C. pipiens	Rural
136|C. pipiens	0.750754	136	C. pipiens	Urban
138|C. pipiens	0.69156	138	C. pipiens	Urban
139|C. pipiens	0.679035	139	C. pipiens	Rural
142|C. pipiens	0.45595	142	C. pipiens	Urban
143|C. pipiens	0.705425	143	C. pipiens	Rural
144|C. pipiens	0.756057	144	C. pipiens	Urban
149|C. pipiens	0.649	149	C. pipiens	Rural
150|C. pipiens	0.753854	150	C. pipiens	Urban
154|C. pipiens	0.572257	154	C. pipiens	Urban
155|C. pipiens	0.702894	155	C. pipiens	Rural
156|C. pipiens	0.640311	156	C. pipiens	Urban
157|C. pipiens	0.703425	157	C. pipiens	Rural
159|C. pipiens	0.686506	159	C. pipiens	Rural
160|C. pipiens	0.536909	160	C. pipiens	Urban
161|C. pipiens	0.671528	161	C. pipiens	Rural
162|C. pipiens	0.572293	162	C. pipiens	Urban
164|C. pipiens	0.750215	164	C. pipiens	Urban
166|C. pipiens	0.746395	166	C. pipiens	Urban
167|C. pipiens	0.751218	167	C. pipiens	Rural
168|C. pipiens	0.575577	168	C. pipiens	Urban
172|C. pipiens	0.43965	172	C. pipiens	Urban
174|C. pipiens	0.475125	174	C. pipiens	Urban
178|C. pipiens	0.564681	178	C. pipiens	Urban
180|C. pipiens	0.477416	180	C. pipiens	Urban
186|C. pipiens	0.543947	186	C. pipiens	Urban
188|C. pipiens	0.582634	188	C. pipiens	Urban
190|C. pipiens	0.690448	190	C. pipiens	Urban
191|C. pipiens	0.705005	191	C. pipiens	Rural
194|C. pipiens	0.770023	194	C. pipiens	Urban
196|C. pipiens	0.556803	196	C. pipiens	Urban
197|C. pipiens	0.725137	197	C. pipiens	Rural
198|C. pipiens	0.582794	198	C. pipiens	Urban
204|C. pipiens	0.700095	204	C. pipiens	Urban
206|C. pipiens	0.570885	206	C. pipiens	Urban
208|C. pipiens	0.632819	208	C. pipiens	Urban
211|C. pipiens	0.714968	211	C. pipiens	Rural
212|C. pipiens	0.572257	212	C. pipiens	Urban
214|C. pipiens	0.750282	214	C. pipiens	Urban
215|C. pipiens	0.710672	215	C. pipiens	Rural
216|C. pipiens	0.769301	216	C. pipiens	Urban
218|C. pipiens	0.720044	218	C. pipiens	Urban
301|C. pipiens	0.594836	301	C. pipiens	Rural
302|C. pipiens	0.660296	302	C. pipiens	Rural
303|C. pipiens	0.557226	303	C. pipiens	Rural
304|C. pipiens	0.664313	304	C. pipiens	Rural
305|C. pipiens	0.69899	305	C. pipiens	Rural
306|C. pipiens	0.742876	306	C. pipiens	Rural
308|C. pipiens	0.625614	308	C. pipiens	Rural
310|C. pipiens	0.678403	310	C. pipiens	Rural
314|C. pipiens	0.701282	314	C. pipiens	Rural
317|C. pipiens	0.562547	317	C. pipiens	Rural
319|C. pipiens	0.683427	319	C. pipiens	Rural
322|C. pipiens	0.675384	322	C. pipiens	Rural
324|C. pipiens	0.674596	324	C. pipiens	Rural
325|C. pipiens	0.561075	325	C. pipiens	Rural
345|C. pipiens	0.740276	345	C. pipiens	Rural
354|C. pipiens	0.546228	354	C. pipiens	Rural
356|C. pipiens	0.710738	356	C. pipiens	Rural
360|C. pipiens	0.539441	360	C. pipiens	Rural
364|C. pipiens	0.555202	364	C. pipiens	Rural
365|C. pipiens	0.562309	365	C. pipiens	Rural
366|C. pipiens	0.720825	366	C. pipiens	Rural
367|C. pipiens	0.563649	367	C. pipiens	Rural
409|C. pipiens	0.696995	409	C. pipiens	Rural
411|C. pipiens	0.572257	411	C. pipiens	Urban
413|C. pipiens	0.562341	413	C. pipiens	Rural
