## supplemental data for "Mosquito Viromes in England and Wales Reveal Hidden Arbovirus Signals and Limited Ecological Structuring"

### Sheet: Suplmeentary_table_X_site_info_
Site number	Species identification	Collection date	Land Type	Latitude	Longitude	Total mosquitoes processed	IDs
104	Culex pipiens pipiens	2023-07-01	Urban	51.6156	-3.94997	6	104.1 104.3 104.4 104.5 104.6 104.7
105	Culex pipiens pipiens	2023-07-01	Rural	53.3245	-4.42687	3	105.1-105.3
113	Culex pipiens pipiens	2023-07-01	Rural	50.5464	-4.31609	1	113.3
114	Culex pipiens pipiens	2023-07-01	Urban	50.386	-4.11886	1	114.1
118	Culex pipiens pipiens	2023-07-01	Urban	54.5404	-3.56248	1	118.1
119	Culex pipiens pipiens	2023-07-01	Rural	53.8855	-2.73606	2	119.1, 119.2
120	Culex pipiens pipiens	2023-07-01	Urban	54.0411	-2.7915	1	120.1
122	Culex pipiens pipiens	2023-07-01	Rural	53.4047	-2.93336	2	122.2, 122.3
123	Culex pipiens pipiens	2023-07-01	Rural	53.2253	-3.48002	2	123.1 123.2
130	Culex pipiens pipiens	2023-07-01	Urban	51.4817	-3.18896	7	130.1 130.3 130.5
136	Culex pipiens pipiens	2023-07-01	Urban	53.254	-2.51439	1	136.1
138	Culex pipiens pipiens	2023-07-01	Urban	52.7025	-2.50851	3	132.1 132.2 132.8
139	Culex pipiens pipiens	2023-07-01	Rural	52.2332	-2.58083	1	139.2
142	Culex pipiens pipiens	2023-07-01	Urban	51.5895	-2.97568	7	142.1 142.3 142.4 142.5 142.6 142.8 142.9
144	Culex pipiens pipiens	2023-07-01	Urban	50.6269	-2.47246	3	144.1-144.3
149	Culex pipiens pipiens	2023-07-01	Rural	53.9717	-2.176	6	149.6
150	Culex pipiens pipiens	2023-07-01	Urban	53.7944	-1.25911	4	150.1 150.3 150.4 150.6
154	Culex pipiens pipiens	2023-07-01	Urban	53.0539	-2.19542	6	154.4 154.7 154.20 154.21 154.22 154.24
157	Culex pipiens pipiens	2023-07-01	Rural	52.295	-2.2094	1	157.1
162	Culex pipiens pipiens	2023-07-01	Urban	51.0871	-1.79467	4	162.1 162.2 162.4
164	Culex pipiens pipiens	2023-07-01	Urban	50.7254	-1.85597	1	164.2
167	Culex pipiens pipiens	2023-07-01	Rural	54.0721	-1.28443	2	167.1 167.2
168	Culex pipiens pipiens	2023-07-01	Urban	53.8003	-1.51881	4	168.1-168.4
173	Culex pipiens pipiens	2023-07-01	Rural	52.6788	-1.05354	1	173.5
179	Culex pipiens pipiens	2023-07-01	Rural	51.2504	-1.51213	1	179.1
180	Culex pipiens pipiens	2023-07-01	Urban	51.3938	-1.31909	7	180.1-180.7
181	Culex pipiens pipiens	2023-07-01	Rural	50.8571	-1.59153	1	181.3
182	Culex pipiens pipiens	2023-07-01	Urban	50.9368	-1.37652	6	182.1 182.2 182.4 182.5 182.6
188	Culex pipiens pipiens	2023-07-01	Urban	53.2088	-0.557122	4	188.1 188.3 188.5 188.6
190	Culex pipiens pipiens	2023-07-01	Urban	52.5834	-0.237322	5	190.2 190.4 190.5
191	Culex pipiens pipiens	2023-07-01	Rural	52.2773	-0.487993	5	191.1-191.3
194	Culex pipiens pipiens	2023-07-01	Urban	51.5422	-0.243651	9	194.1 194.2 194.3 194.4 194.6 194.7 194.8 194.9 194.10
195	Culex pipiens pipiens	2023-07-01	Suburban	51.3878	-0.233374	4	195.3 195.4 195.6 195.7
196	Culex pipiens pipiens	2023-07-01	Urban	51.495	-0.270841	4	196.1-196.4
197	Culex pipiens pipiens	2023-07-01	Rural	50.7541	-0.765635	6	197.1 197.2 197.4 197.7 197.8 197.13
198	Culex pipiens pipiens	2023-07-01	Urban	50.8403	-0.761142	8	198.1 198.2 198.3 198.4 198.5 198.6 198.7 198.9
206	Culex pipiens pipiens	2023-07-01	Urban	51.573	-0.0960698	6	206.1 206.2 206.3 206.6 206.7 206.8
211	Culex pipiens pipiens	2023-07-01	Rural	50.9213	0.33609	8	211.1 211.2 211.3 211.5 211.6 211.7 211.8 211.9
212	Culex pipiens pipiens	2023-07-01	Urban	52.633	1.30921	8	212.1 212.2 212.3 212.4 212.5 212.7 212.8 212.9
218	Culex pipiens pipiens	2023-07-01	Urban	51.3788	1.39466	1	218.1
301	Culex pipiens pipiens	2023-07-01	Rural	52.9022	0.00647641	1	301.1
303	Culex pipiens pipiens	2023-07-01	Rural	54.0842	-3.23775	1	303.1
305	Culex pipiens pipiens	2023-07-01	Rural	53.8885	-3.02996	8	305.2 305.3 305.4 305.5 305.6 305.7 305.8 305.10
306	Culex pipiens pipiens	2023-07-01	Rural	51.8538	1.223	4	306.1 306.2 306.3 306.5
307	Culex pipiens pipiens	2023-07-01	Rural	50.5377	-4.93478	1	307.2
308	Culex pipiens pipiens	2023-07-01	Rural	52.8876	-4.10769	2	308.1 308.3
310	Culex pipiens pipiens	2023-07-01	Rural	54.7505	-3.44701	3	310.3 310.4 310.13
314	Culex pipiens pipiens	2023-07-01	Rural	55.6743	-1.80068	4	314.1 314.3 314.4 314.7
317	Culex pipiens pipiens	2023-07-01	Rural	51.4577	-0.547095	7	317.1 317.2 317.3 317.4 317.5 317.7 317.8
345	Culex pipiens pipiens	2023-07-01	Rural	53.0208	-3.13752	1	435.1
356	Culex pipiens pipiens	2023-07-01	Rural	52.2343	0.435042	9	356.4 356.6 356.9 356.11 356.12 356.14 356.15 356.20 356.21
366	Culex pipiens pipiens	2023-07-01	Rural	51.2636	-0.26433	3	366.1-366.3
367	Culex pipiens pipiens	2023-07-01	Rural	52.7524	-3.85004	1	367.3
409	Culex pipiens pipiens	2023-07-01	Rural	50.6516	-2.00733	2	409.1 and 409.2
411	Culex pipiens pipiens	2023-07-01	Urban	52.55	-2.03321	7	411.1 411.2 411.3 411.4 411.5 411.6 411.7
110a	Culex pipiens pipiens	2023-07-01	Urban	51.4452	-2.59894	10	110.1 110.2 110.4 110.5 110.8 110.9 110.10 110.11 110.12 110.14
110b	Culex pipiens pipiens	2023-07-01	Urban	51.4452	-2.59894	10	110.15 110.17 110.18 110.19 110.21 110.26 110.29 110.31 110.34 110.35
110c	Culex pipiens pipiens	2023-07-01	Urban	51.4452	-2.59894	10	110.36 110.37 110.38 110.42 110.43 110.44 110.45 110.46 110.47 110.48
110d	Culex pipiens pipiens	2023-07-01	Urban	51.4452	-2.59894	10	110.49 110.50 110.52 110.53 110.55 110.56 110.57 110.58 110.59 110.60
124a	Culex pipiens pipiens	2023-07-01	Urban	53.288	-3.2101	8	124.1 124.2 124.5 124.6 124.8 124.9 124.16 124.18
124T	Culex torrentium	2023-07-01	Urban	53.288	-3.2101	1	124.7
131a	Culex pipiens pipiens	2023-07-01	Rural	50.8758	-3.54075	10	131.1 131.2 131.4 131.5 131.6 131.8 131.9 131.10 131.11 131.14
131b	Culex pipiens pipiens	2023-07-01	Rural	50.8758	-3.54075	10	131.15 131.16 131.17 131.18 131.20 131.21 131.24 131.25 131.27 131.29
131c	Culex pipiens pipiens	2023-07-01	Rural	50.8758	-3.54075	10	131.30 131.31 131.32 131.33 131.34 131.35 131.36 131.39 131.40 131.42
131d	Culex pipiens pipiens	2023-07-01	Rural	50.8758	-3.54075	10	131.44 131.46 131.47 131.48 131.50 131.53 131.56 131.58 131.62 131.67
131e	Culex pipiens pipiens	2023-07-01	Rural	50.8758	-3.54075	10	131.68 131.69 131.71 131.72 131.73 131.74 131.76 131.77 131.78 131.79
131f	Culex pipiens pipiens	2023-07-01	Rural	50.8758	-3.54075	10	131.80 131.81 131.82 131.83 131.84 131.85 131.86 131.87 131.88 131.89
132a	Culex pipiens pipiens	2023-07-01	Urban	50.7212	-3.5012	6	132.1 132.2 132.3 132.6 132.7 132.8
132b	Culex pipiens pipiens	2023-07-01	Urban	50.7212	-3.5012	7	132.10 132.11 132.13 132.14 132.15 132.16 132.17
132M	Culex pipiens molestus	2023-07-01	Urban	50.7212	-3.5012	1	132.5
135a	Culex pipiens pipiens	2023-07-01	Rural	53.1606	-2.59087	8	135.6 135.7 135.9 135.14 135.16 135.18 135.19 135.22
135b	Culex pipiens pipiens	2023-07-01	Rural	53.1606	-2.59087	7	135.24 135.30 135.35 135.38 135.39 135.42 135.43
143a	Culex pipiens pipiens	2023-07-01	Rural	50.887	-2.49857	10	143.1-10
143b	Culex pipiens pipiens	2023-07-01	Rural	50.887	-2.49857	10	143.11-143.16 143.18 143.19 143.21 143.23
143c	Culex pipiens pipiens	2023-07-01	Rural	50.887	-2.49857	10	143.24-143.34
143d	Culex pipiens pipiens	2023-07-01	Rural	50.887	-2.49857	10	143.35 143.36 143.37 143.38 143.39 143.41 143.42 143.43 143.44 143.48
148T	Culex torrentium	2023-07-01	Rural	54.4772	-1.72884	2	148.1 and 148.3
155a	Culex pipiens pipiens	2023-07-01	Rural	52.677	-1.68894	7	155.3 155.4 155.6 155.8 155.9 155.10 155.11
155b	Culex pipiens pipiens	2023-07-01	Rural	52.677	-1.68894	6	155.13 155.15 155.16 155.17 155.18 155.19
156a	Culex pipiens pipiens	2023-07-01	Urban	52.4764	-1.87301	8	156.3 156.4 156.5 156.7 156.8 156.9 156.11 156.12
156b	Culex pipiens pipiens	2023-07-01	Urban	52.4764	-1.87301	8	156.13 156.14 156.15 156.16 156.18 156.19 156.20 156.21
159a	Culex pipiens pipiens	2023-07-01	Rural	51.6881	-2.09488	6	159.1 159.3 159.4 159.5 159.7 159.9
159T	Culex torrentium	2023-07-01	Rural	51.6881	-2.09488	4	159.2 159.6 159.8 159.10
160a	Culex pipiens pipiens	2023-07-01	Urban	51.5776	-1.77449	10	160.1-160.10
160b	Culex pipiens pipiens	2023-07-01	Urban	51.5776	-1.77449	10	160.11 160.12 160.13 160.15 160.16 160.17 160.18 160.19 160.20 160.21
160c	Culex pipiens pipiens	2023-07-01	Urban	51.5776	-1.77449	10	160.22 160.23 160.24 160.26 160.27 160.28 160.29 160.32 160.36 160.37
160d	Culex pipiens pipiens	2023-07-01	Urban	51.5776	-1.77449	10	160.38 160.41 160.42 160.43 160.44 160.45 160.46 160.47 160.48 160.49
161a	Culex pipiens pipiens	2023-07-01	Rural	51.4058	-1.83368	8	161.3 161.4 161.8 161.9 161.10 161.12 161.13 161.16
161T	Culex torrentium	2023-07-01	Rural	51.4058	-1.83368	2	161.14 and 161.15
166a	Culex pipiens pipiens	2023-07-01	Urban	54.5629	-1.23069	10	166.1 166.2 166.3 166.4 166.5 166.6 166.7 166.8 166.9 166.11
166b	Culex pipiens pipiens	2023-07-01	Urban	54.5629	-1.23069	10	166.12 166.13 166.14 166.15 166.17 166.18 166.19 166.20 166.21 166.22
166c	Culex pipiens pipiens	2023-07-01	Urban	54.5629	-1.23069	10	166.23 166.24 166.25 166.26 166.27 166.28 166.29 166.30 166.31 166.32
166d	Culex pipiens pipiens	2023-07-01	Urban	54.5629	-1.23069	10	166.33 166.34 166.35 166.36 166.38 166.39 166.40 166.41 166.42 167.1
172a	Culex pipiens pipiens	2023-07-01	Urban	52.9601	-1.1893	7	172.2 172.4 172.5 172.6 172.7 172.8 172.9
172b	Culex pipiens pipiens	2023-07-01	Urban	52.9601	-1.1893	6	172.10 172.11 172.14 172.16 172.18 172.19
174a	Culex pipiens pipiens	2023-07-01	Urban	52.6353	-1.10866	9	174.2 174.3 174.4 174.5 174.7 174.8 174.9 174.10 174.11
174b	Culex pipiens pipiens	2023-07-01	Urban	52.6353	-1.10866	9	174.12 174.13 174.14 174.15 174.17 174.21 174.22 174.23 174.25
178a	Culex pipiens pipiens	2023-07-01	Rural	51.7506	-1.22842	9	178.1 178.2 178.6 178.7 178.9 178.10 178.12 178.13 178.14
186a	Culex pipiens pipiens	2023-07-01	Urban	53.7472	-0.371643	8	186.4 186.5 186.6 186.9 186.10 186.12 186.14 186.15
186b	Culex pipiens pipiens	2023-07-01	Urban	53.7472	-0.371643	10	186.16 186.17 186.18 186.19 186.20 186.21 186.22 186.23 186.24 186.25
186d	Culex pipiens pipiens	2023-07-01	Urban	53.7472	-0.371643	10	186.38 186.39 186.40 186.41 186.42 186.43 186.44 186.45 186.46 186.49
193a	Culex pipiens pipiens	2023-07-01	Suburban	51.5671	-0.395082	7	193.1 193.2 193.3 193.4 193.5 193.6 193.7
193b	Culex pipiens pipiens	2023-07-01	Suburban	51.5671	-0.395082	7	193.8 193.9 193.10 193.12-193.15
204a	Culex pipiens pipiens	2023-07-01	Rural	52.2073	0.133894	9	204.1 204.3 204.5 204.7 204.8 204.9 204.10 204.11 204.12
208a	Culex pipiens pipiens	2023-07-01	Urban	51.4926	-0.0858195	9	208.1 208.2 208.3 208.4 208.5 208.6 208.9 208.12 208.13
208b	Culex pipiens pipiens	2023-07-01	Urban	51.4926	-0.0858195	9	208.15 208.16 208.17 208.21 208.22 208.23 208.24 208.25 208.26
214a	Culex pipiens pipiens	2023-07-01	Rural	52.0411	1.20666	9	214.1 214.3 214.4 214.5 214.6 214.7 214.10 214.11 214.13
214b	Culex pipiens pipiens	2023-07-01	Rural	52.0411	1.20666	9	214.14 214.15 214.16 214.17 214.19 214.20 214.21 214.22 214.23
214M	Culex pipiens molestus	2023-07-01	Rural	52.0411	1.20666	1	214.18
215a	Culex pipiens pipiens	2023-07-01	Rural	51.6784	0.874143	10	215.2 215.4 215.6 215.18 215.19 215.21 215.22 215.24 215.25 215.26
215b	Culex pipiens pipiens	2023-07-01	Rural	51.6784	0.874143	10	215.29 215.30 215.31 215.32 215.33 215.36 215.37 215.38 215.39 215.40
215d	Culex pipiens pipiens	2023-07-01	Rural	51.6784	0.874143	9	215.60 215.64 215.65 215.66 215.70 215.73 215.74 215.75 215.76
215e	Culex pipiens pipiens	2023-07-01	Rural	51.6784	0.874143	9	215.85 215.86 215.88 215.89 215.90 215.91 215.93 215.95 215.96
216a	Culex pipiens pipiens	2023-07-01	Urban	51.5422	0.702471	6	216.1 216.3 216.4 216.5 216.7 216.10
216T	Culex torrentium	2023-07-01	Urban	51.5422	0.702471	1	216.9
302a	Culex pipiens pipiens	2023-07-01	Rural	53.7447	-2.93628	9	302.4 302.6 302.7
302T	Culex torrentium	2023-07-01	Rural	53.7447	-2.93628	1	302.3
304a	Culex pipiens pipiens	2023-07-01	Rural	52.5229	-3.99239	7	304.1 304.4 304.5 304.6 304.8 304.9 304.10
304b	Culex pipiens pipiens	2023-07-01	Rural	52.5229	-3.99239	8	304.11 304.12 304.13 304.14 304.15 304.18 304.19 304.21
304c	Culex pipiens pipiens	2023-07-01	Rural	52.5229	-3.99239	8	304.24 304.25 304.26 304.28 304.29 304.30 304.34 304.36
319b	Culex pipiens pipiens	2023-07-01	Rural	51.7412	-2.40305	10	319.119 319.120 319.121 319.122 319.123 319.124 319.125 319.127 319.128 319.129
319c	Culex pipiens pipiens	2023-07-01	Rural	51.7412	-2.40305	10	319.130 319.131 319.132 319.135 319.136 319.137 319.138 319.139 319.140 319.142
319d	Culex pipiens pipiens	2023-07-01	Rural	51.7412	-2.40305	10	319.143 319.144 319.145 319.146 319.147 319.148 319.149 319.150 319.151 319.152
320T	Culex torrentium	2023-07-01	Rural	55.1772	-2.46158	2	320.1 320.2
322a	Culex pipiens pipiens	2023-07-01	Rural	51.4457	0.623335	8	322.3 322.4 322.5 322.6 322.9 322.10 322.11 322.12
322b	Culex pipiens pipiens	2023-07-01	Rural	51.4457	0.623335	7	322.13 322.14 322.15 322.17 322.18 322.19 322.20
322c	Culex pipiens pipiens	2023-07-01	Rural	51.4457	0.623335	7	322.21 322.22 322.24 322.25 322.26 322.27 322.28
324a	Culex pipiens pipiens	2023-07-01	Rural	51.4391	0.395436	10	324.28 324.29 324.30 324.31 324.32 324.34 324.35 324.36 324.37 324.38
324b	Culex pipiens pipiens	2023-07-01	Rural	51.4391	0.395436	10	324.18 324.19 324.20 324.21 324.22 324.23 324.24 324.25 324.26 324.27
324c	Culex pipiens pipiens	2023-07-01	Rural	51.4391	0.395436	10	324.7 324.8 324.9 324.1 324.11 324.12 324.13 324.14 324.16 324.17
325a	Culex pipiens pipiens	2023-07-01	Rural	50.695	-1.93017	9	325.1 325.5 325.6 325.7 325.9 325.11 325.15 325.16 325.17
325b	Culex pipiens pipiens	2023-07-01	Rural	50.695	-1.93017	9	325.18 325.19 325.20 325.21 325.22 325.23 325.24 325.25 325.26
325c	Culex pipiens pipiens	2023-07-01	Rural	50.695	-1.93017	10	325.26 325.28 325.30 325.31 325.33 325.36 325.37 325.38 325.39 325.41
330T	Culex torrentium	2023-07-01	Rural	53.1673	-4.06433	1	330.1 (320.1)
352a	Culex pipiens pipiens	2023-07-01	Rural	52.3319	-3.53916	1	352.1
352T	Culex torrentium	2023-07-01	Rural	52.3319	-3.53916	1	352.2
354b	Culex pipiens pipiens	2023-07-01	Rural	51.2314	-2.1869	9	354.11 354.12 354.13 354.16 354.17 354.18 354.19 354.20 354.21
354c	Culex pipiens pipiens	2023-07-01	Rural	51.2314	-2.1869	8	354.22 354.23 354.24 354.25 354.26 354.27 354.28 354.29
354M	Culex pipiens molestus	2023-07-01	Rural	51.2314	-2.1869	1	354.9
360a	Culex pipiens pipiens	2023-07-01	Rural	53.8504	-0.931272	9	360.1 360.2 360.3 360.5 360.6 360.7 360.8 360.10 360.11 360.12
360b	Culex pipiens pipiens	2023-07-01	Rural	53.8504	-0.931272	9	360.13 360.14 360.15 360.19 360.20 360.21 360.22 360.23 360.25
364a	Culex pipiens pipiens	2023-07-01	Rural	51.1397	-0.781914	10	364.1 364.2 364.3 364.5 364.7 364.8 364.9 364.10 364.11 364.12
364T	Culex pipiens torrentium	2023-07-01	Rural	51.1397	-0.781914	3	364.4 364.6 364.13
365a	Culex pipiens pipiens	2023-07-01	Rural	51.2453	0.104606	8	365.1 365.3 365.4 365.5 365.8 365.9 365.11 365.12
365b	Culex pipiens pipiens	2023-07-01	Rural	51.2453	0.104606	7	365.13 365.14 365.18 365.20 365.21 365.22 365.23
403a	Culex pipiens pipiens	2023-07-01	Suburban	51.415	-0.108358	8	403.2 403.3 403.4 403.5 403.6 403.7 403.8 403.9
403b	Culex pipiens pipiens	2023-07-01	Suburban	51.415	-0.108358	8	403.10 403.11 403.12 403.13 403.14 403.15 403.16 403.17
403c	Culex pipiens pipiens	2023-07-01	Suburban	51.415	-0.108358	9	403.18 403.20 403.21 403.24 403.25 403.26 403.27 403.28 403.29
413a	Culex pipiens pipiens	2023-07-01	Rural	51.9616	0.346124	7	413.2 413.3 413.4 413.5 413.6 413.7 413.9
413b	Culex pipiens pipiens	2023-07-01	Rural	51.9616	0.346124	7	413.10 413.12 413.13 413.15 413.16 413.17 413.18
413c	Culex pipiens pipiens	2023-07-01	Rural	51.9616	0.346124	8	413.19 413.20 413.21 413.22 413.23 413.24 413.25 413.28
Neg_control_1	Culex pipiens pipiens	NA	NA	NA	NA	NA
Pos_control_1	Culex pipiens pipiens	NA	NA	NA	NA	1
